# Benchmarking gene embeddings from sequence, expression, network, and text models for functional prediction tasks

**DOI:** 10.1101/2025.01.29.635607

**Authors:** Jeffrey Zhong, Lechuan Li, Ruth Dannenfelser, Vicky Yao

## Abstract

Accurate, data-driven representations of genes are critical for interpreting high-throughput biological data, yet no consensus exists on the most effective embedding strategy for common functional prediction tasks. Here, we present a systematic comparison of 38 gene embedding methods derived from amino acid sequences, gene expression profiles, protein–protein interaction networks, and biomedical literature. We benchmark each approach across three classes of tasks: predicting individual gene attributes, characterizing paired gene interactions, and assessing gene set relationships while trying to control for data leakage. Overall, we find that literature-based embeddings deliver superior performance across prediction tasks, sequence-based models excel in genetic interaction predictions, and expression-derived representations are well-suited for disease-related associations. Interestingly, network embeddings achieve similar performance to literature-based embeddings on most tasks despite using significantly smaller training sets. The type of training data has a greater influence on performance than the specific embedding construction method, with embedding dimensionality having only minimal impact. Our benchmarks clarify the strengths and limitations of current gene embeddings, providing practical guidance for selecting representations for downstream biological applications.
