## Supplementary Table 1 for "Benchmarking gene embeddings from sequence, expression, network, and text models for functional prediction tasks"

### Sheet: single gene tasks - train+test
embedding method	GO (avg seconds)	GO full (avg seconds)	OMIM (avg seconds)	OMIM full (avg seconds)	GO temporal (avg seconds)
AAC	0.077095	3.41746	0.1935	0.326091	1.06662
ALBERT	3.98053	118.184	3.0356	19.1502	46.899
APAAC	0.099323	5.42841	0.180569	0.702229	1.6034
BERT-BFD	0.524141	26.8061	0.654645	2.30988	6.09761
BERT-PFAM	0.497483	19.0651	0.507348	1.81928	4.94763
BIOCONCEPTVEC-CBOW	0.092859	2.73056	0.244182	0.375328	1.26283
BIOCONCEPTVEC-FASTTEXT	0.097453	3.98298	0.249051	0.358105	1.20638
BIOCONCEPTVEC-GLOVE	0.091733	3.79959	0.249909	0.375499	1.37595
BIOCONCEPTVEC-SKIP-GRAM	0.104583	3.0274	0.246219	0.393916	1.26698
BLAST	15.2644	609.922	16.3197	98.7589	313.669
CPC-PROT	0.319107	11.2869	0.40685	1.44656	3.69185
ESM2	0.6595	27.3429	0.973203	4.23084	7.63769
ESMB1	0.669993	22.7004	0.8096	3.23025	7.3234
FROGS-ARCHS4	0.242962	10.9266	0.372165	0.685085	2.8864
GENE2VEC	0.170388	6.18619	0.328168	0.759276	2.39793
GENEPT-ADA	1.02401	35.5854	0.917418	4.50011	9.08724
GENEPT-MODEL3	2.17452	62.6525	1.75267	9.75742	25.6526
GF-12L30M	0.316908	12.0357	0.525831	1.12677	4.33522
GF-12L95M	0.324279	16.1492	0.52494	1.10539	4.34709
GF-12L95MCANCER	0.322272	17.0196	0.522038	1.11759	4.08177
GF-20L95M	0.681434	31.4184	0.834585	2.40039	7.73692
GF-6L30M	0.26722	9.72985	0.364779	0.815545	2.73257
HMMER	13.5776	355.806	15.434	56.3808	267.441
KSEP	0.179922	10.1335	0.353755	1.39834	2.93351
LEARNED-VEC	0.095708	2.89887	0.178503	0.706663	1.19291
MASHUP	0.575643	22.8372	0.755342	1.56399	5.47416
MUT2VEC	0.24349	12.6985	0.382695	0.772574	3.10986
NODE2VEC	0.130031	4.2994	0.268234	0.590751	1.57221
PFAM	6.35434	175.536	5.35142	23.7521	71.1888
PPI-RAW	10.4898	387.131	8.5805	93.0778	162.032
PROTVEC	0.099249	3.96659	0.195369	0.798448	1.41079
SCGPT-HUMAN	0.40346	20.2536	0.530761	1.36777	4.68814
SCGPT-PANCANCER	0.413572	25.8873	0.548794	1.34059	4.62211
SEQVEC	0.555993	21.5079	0.665739	3.3366	6.57905
T5	0.61628	20.8579	0.907991	2.04549	6.20081
TCGA-EMBEDDING	0.094561	3.45305	0.161524	0.644556	1.23537
UNIREP	5.27956	125.996	3.78565	19.8924	53.5749
XLNET	0.573073	25.4027	0.856112	2.46287	5.90265

### Sheet: pair gene tasks - train+test
embedding method	joining method	SL (avg seconds)	SL full (avg seconds)	NG (avg seconds)	NG full (avg seconds)	TF (avg seconds)	TF full (avg seconds)	pombe (avg seconds)	pombe full (avg seconds)
AAC	concat	0.125666	0.544017	5.5636	34.5624	5.74727	23.3622	2.63027	11.7333
ALBERT	concat	12.3191	51.3174	332.585	4553.88	313.432	1226.99	214.356	1139.62
APAAC	concat	0.664546	2.34718	15.7341	177.198	15.2759	132.828	7.46617	30.3884
BERT-BFD	concat	1.77643	11.7544	102.47	527.147	86.5037	324.653	63.1497	219.021
BERT-PFAM	concat	1.18909	5.88109	77.8054	349.193	73.6131	300.959	42.1904	159.723
BIOCONCEPTVEC-CBOW	concat	0.333005	1.20661	15.6833	44.3226	18.137	49.5274	5.94833	43.198
BIOCONCEPTVEC-FASTTEXT	concat	0.408731	1.04559	16.3996	84.9131	9.08641	47.1121	8.06478	28.3366
BIOCONCEPTVEC-GLOVE	concat	0.431928	1.72256	16.3891	78.8178	13.7548	44.2949	9.18851	39.0326
BIOCONCEPTVEC-SKIP-GRAM	concat	0.558398	1.46181	12.8111	56.0801	15.0764	38.2763	5.46833	35.3498
BLAST	concat	167.023	700.246	3246.58	19740.7	3356.41	14441.1	2563.75	13277
CPC-PROT	concat	0.985824	2.53521	55.9621	251.501	40.518	152.142	29.2751	170.317
ESM2	concat	2.81424	15.2816	119.416	646.149	88.5347	352.837	65.5242	373.859
ESMB1	concat	1.65275	7.45424	102.946	569.399	81.8654	290.729	99.1174	357.495
FROGS-ARCHS4	concat	1.65993	0.941791	36.7015	106.878	40.9668	106.66	14.1132	18.3873
GENE2VEC	concat	0.718252	1.92996	25.4871	107.482	22.9151	131.568	8.57955	55.8656
GENEPT-ADA	concat	1.94629	13.4999	127.771	898.699	135.616	511.405	114.64	351.093
GENEPT-MODEL3	concat	5.85736	55.2615	207.924	2675.73	250.726	921.812	151.422	912.125
GF-12L30M	concat	0.68402	3.02143	63.1452	205.568	39.9469	236.701	23.3822	114.466
GF-12L95M	concat	1.04588	2.89661	51.0529	294.773	52.2588	185.018	27.7804	99.827
GF-12L95MCANCER	concat	1.27982	4.53845	58.3454	261.004	42.1154	181.65	31.8154	118.193
GF-20L95M	concat	3.99265	9.91413	126.092	528.268	95.1454	486.43	50.037	338.13
GF-6L30M	concat	0.635182	2.11778	28.6957	141.092	23.7193	115.804	11.7986	88.4747
HMMER	concat	117.955	449.682	2032.64	25737.6	2822.02	12397.8	1720.92	7489.26
KSEP	concat	0.856458	3.01889	55.9457	412.759	38.4842	143.017	21.7984	130.443
LEARNED-VEC	concat	0.213175	0.590341	3.96739	82.803	8.05274	19.8291	3.51386	22.9607
MASHUP	concat	1.91805	4.14333	67.872	326.687	50.8046	214.192	50.8624	171.317
MUT2VEC	concat	0.62686	2.35031	40.3473	158.406	36.4072	137.467	16.1603	75.174
NODE2VEC	concat	0.881165	1.76288	18.0589	125.351	14.1375	87.5241	9.44517	67.1562
PFAM	concat	53.0359	143.711	1330.06	8523.71	1160.29	5360.78	911.937	3178.05
PPI-RAW	concat	76.1723	427.834	1559.16	18508.6	1904.68	14278	1049.71	8534.87
PROTVEC	concat	0.307152	1.63333	14.3371	168.126	19.7337	42.0848	8.6435	29.4717
SCGPT-HUMAN	concat	2.42398	4.82436	63.9326	466.138	69.7125	328.392	32.1531	130.473
SCGPT-PANCANCER	concat	2.95425	6.58413	91.2461	512.367	72.0397	263.966	29.1218	140.122
SEQVEC	concat	2.29128	9.24629	127.325	515.819	102.955	315.791	65.654	218.233
T5	concat	2.25088	12.5214	83.0567	653.925	84.749	350.859	52.2145	276.454
TCGA-EMBEDDING	concat	0.238542	0.84984	3.82044	32.3805	8.44432	22.236	5.28147	11.7255
UNIREP	concat	33.6653	92.7114	580.266	5035.05	728.651	3829.48	2291.93	2591.93
XLNET	concat	2.32028	6.15477	87.8695	430.813	90.1626	387.173	65.2033	233.758
AAC	sum	0.165742	0.581363	6.33282	25.0402	7.37119	22.7871	2.22734	16.4163
ALBERT	sum	10.2555	15.1402	148.177	670.2	96.3495	354.879	76.4511	437.865
APAAC	sum	0.412165	2.40356	11.1642	46.9763	7.59808	37.5754	4.50723	18.3571
BERT-BFD	sum	0.833922	3.82613	49.4308	239.489	31.2065	116.925	24.9944	141.383
BERT-PFAM	sum	0.643602	2.61439	34.5827	131.728	20.219	109.128	17.0523	112.572
BIOCONCEPTVEC-CBOW	sum	0.210148	1.02836	5.54474	31.4604	8.5777	27.7048	2.54578	28.3798
BIOCONCEPTVEC-FASTTEXT	sum	0.19074	0.546218	6.88763	25.1739	4.55567	18.0673	1.52065	22.463
BIOCONCEPTVEC-GLOVE	sum	0.28009	0.923339	8.5339	35.5126	8.0732	26.7258	1.90744	25.3169
BIOCONCEPTVEC-SKIP-GRAM	sum	0.205151	0.766917	3.9408	24.6756	5.0767	20.8623	2.36256	22.1977
BLAST	sum	68.5753	208.662	1438.28	9199.47	1960.25	7828.62	627.195	7616.79
CPC-PROT	sum	0.38126	2.52901	35.6608	109.353	15.7175	100.161	11.8412	103.28
ESM2	sum	0.779452	5.63242	84.5147	237.125	27.3478	135.492	29.8596	163.294
ESMB1	sum	1.3036	3.41692	50.673	146.532	30.6571	136.801	26.8193	162.075
FROGS-ARCHS4	sum	0.333433	0.611706	23.3539	38.4633	14.4912	48.078	4.70659	22.4566
GENE2VEC	sum	0.584486	1.71176	11.3567	93.076	11.9788	59.919	5.20547	59.6591
GENEPT-ADA	sum	0.621631	4.63146	50.6358	253.437	34.3433	123.305	27.5186	219.347
GENEPT-MODEL3	sum	3.08552	13.3954	84.4744	563.465	72.8973	326.339	49.5738	465.196
GF-12L30M	sum	0.527097	1.47227	22.0346	146.103	20.3833	120.876	11.112	115.346
GF-12L95M	sum	0.523747	2.38978	33.2355	124.594	14.3198	104.352	7.84039	118.156
GF-12L95MCANCER	sum	0.586315	2.01877	36.7475	137.149	16.5501	125.004	7.48922	115.528
GF-20L95M	sum	1.0779	5.88999	49.8933	234.159	31.6513	228.756	13.4366	170.87
GF-6L30M	sum	0.381901	1.92376	15.848	108.251	8.45711	57.1542	2.72874	71.2939
HMMER	sum	38.5813	185.845	1200.9	7668.96	1028.7	4520.81	651.36	6138.09
KSEP	sum	0.37188	2.16967	26.8907	127.292	13.9383	104.532	9.84819	73.3421
LEARNED-VEC	sum	0.154374	0.691795	5.5209	35.9915	4.27052	19.7562	3.43179	14.3463
MASHUP	sum	0.658056	2.5964	31.0781	116.353	22.9197	89.7063	12.0065	127.124
MUT2VEC	sum	0.360514	1.14647	13.6914	85.9143	14.0427	48.7287	8.8528	55.6372
NODE2VEC	sum	0.19836	1.08125	7.6047	38.9646	3.62849	16.0049	3.71533	27.4637
PFAM	sum	10.4784	46.0766	436.784	2051.89	344.657	1707.19	156.458	909.045
PPI-RAW	sum	26.6994	255.651	745.908	7566.33	902.376	7464.41	615.539	4824.99
PROTVEC	sum	0.153413	1.22414	10.1394	51.7698	7.49472	43.2017	3.26975	15.892
SCGPT-HUMAN	sum	0.975936	2.59262	28.6983	163.482	35.1718	138.41	9.22426	107.672
SCGPT-PANCANCER	sum	0.517523	2.71684	28.0529	144.501	29.3273	127.535	8.19614	94.5167
SEQVEC	sum	0.485272	8.96167	42.0245	204.795	34.2321	128.943	17.9559	130.637
T5	sum	0.889263	3.52135	39.863	150.779	32.2573	138.193	19.8072	134.032
TCGA-EMBEDDING	sum	0.23402	0.700961	5.31093	30.2365	7.74362	18.0084	2.13275	12.7106
UNIREP	sum	6.3044	38.2446	238.705	1391.19	224.681	854.91	124.338	824.569
XLNET	sum	0.664846	4.01125	45.9345	215.8	25.9099	92.3473	13.8905	132.188
AAC	product	0.117998	1.05301	7.09992	19.4967	7.30754	18.0694	1.49344	13.5225
ALBERT	product	5.81028	27.6481	208.737	1084.9	235.028	890.064	96.5701	779.427
APAAC	product	0.296575	2.52634	8.91405	63.7732	14.8205	51.4805	2.57853	37.2023
BERT-BFD	product	1.7953	22.0845	57.2416	344.151	82.5081	244.363	27.1357	195.41
BERT-PFAM	product	1.02044	4.35893	37.3996	371.299	72.2084	298.203	16.9807	161.905
BIOCONCEPTVEC-CBOW	product	0.486593	1.1013	8.97336	29.757	17.7989	46.442	4.34681	16.4979
BIOCONCEPTVEC-FASTTEXT	product	0.210406	1.18085	6.08908	42.4593	9.37016	63.8426	5.10354	21.8826
BIOCONCEPTVEC-GLOVE	product	0.506193	1.33409	9.14155	29.4084	13.7625	47.6485	4.39437	22.3026
BIOCONCEPTVEC-SKIP-GRAM	product	0.243633	0.933385	11.9704	26.3789	9.46906	35.1723	4.70857	18.816
BLAST	product	258.88	1418.88	3540.63	41407.2	5452.13	31749.4	1508.9	8468.19
CPC-PROT	product	0.552759	2.74822	30.4656	266.883	24.0229	131.734	11.4677	74.6214
ESM2	product	4.29205	24.0636	89.7227	887.722	137.662	574.489	57.9943	302.082
ESMB1	product	4.32935	21.3106	106.868	1072.18	123.16	731.407	71.3721	274.437
FROGS-ARCHS4	product	1.7498	3.63715	38.277	104.489	55.0397	134.94	16.1049	18.5896
GENE2VEC	product	1.12056	2.5567	21.948	114.831	30.9255	128.563	6.35794	41.5704
GENEPT-ADA	product	1.6619	7.78633	59.3493	584.537	75.2331	437.456	52.1812	203.228
GENEPT-MODEL3	product	3.26325	23.7757	98.2725	1179.12	135.078	633.11	77.5786	457.474
GF-12L30M	product	0.957575	3.22882	38.4845	285.645	37.4468	233.681	20.8715	92.7054
GF-12L95M	product	0.630578	3.6816	30.7963	292.536	26.7569	160.715	13.4952	74.4517
GF-12L95MCANCER	product	0.423375	3.61336	24.347	222.76	33.0887	129.507	14.402	86.8929
GF-20L95M	product	1.97889	13.5381	70.3606	554.622	109.676	467.961	34.5664	161.994
GF-6L30M	product	0.535728	4.64525	21.7217	87.3669	29.3045	107.415	10.4534	48.3457
HMMER	product	207.075	846.659	3585.21	36703.2	4013.72	37646.2	1688.88	7793.33
KSEP	product	0.713706	3.6051	22.8619	322.582	28.6297	251.997	8.96842	92.1813
LEARNED-VEC	product	0.309103	1.36447	4.92999	63.7635	9.4976	76.7635	2.49479	14.6038
MASHUP	product	3.52915	18.2458	74.1388	499.124	184.457	615.606	43.3989	163.105
MUT2VEC	product	0.803315	2.83438	28.0217	89.532	34.9757	85.3253	10.6522	57.0911
NODE2VEC	product	0.340105	1.41558	6.55665	52.1868	13.9979	70.9956	4.54216	24.1264
PFAM	product	52.4845	395.625	790.558	5602.56	1101.09	5307.02	262.643	1879.47
PPI-RAW	product	80.5001	690.262	1415.33	26473.5	2274.41	28125.5	859.216	11050.4
PROTVEC	product	0.305431	1.67072	6.48493	87.815	14.0865	106.072	2.9469	42.6999
SCGPT-HUMAN	product	3.81033	11.8806	63.438	414.749	99.7788	335.11	30.6864	157.219
SCGPT-PANCANCER	product	4.07492	13.5304	65.9198	291.705	76.7791	270.036	27.2333	95.0196
SEQVEC	product	1.57134	12.9544	65.2196	509.635	76.1776	443.443	28.0109	264.14
T5	product	0.745896	4.55173	52.1795	182.1	47.4341	184.091	15.9375	187.783
TCGA-EMBEDDING	product	0.218275	1.02185	4.98029	57.3168	8.53658	58.0523	2.64032	17.8348
UNIREP	product	13.2487	63.8602	287.191	2871.1	433.158	2392.95	172.064	946.181
XLNET	product	1.94842	15.0644	56.2595	489.113	108.418	325.171	37.7405	175.762

### Sheet: geneset tasks
embedding method	KEGG-GO (avg seconds)	KEGG-GO full (avg seconds)	disease-tissue (avg seconds)	disease-tissue full (avg seconds)	temporal GO (avg seconds)	temporal GO full (avg seconds)
AAC	361.256	457.609	220.154	1123.03	205.944	856.368
ALBERT	373.205	123.118	240.587	1060.56	216.136	847.189
APAAC	479.775	12.6365	232.268	1014.25	203.302	976.906
BERT-BFD	460.162	857.696	226.404	947.932	189.105	787.542
BERT-PFAM	524.645	937.868	234.239	947.739	185.06	818.432
BIOCONCEPTVEC-CBOW	527.942	1184.46	220.988	888.648	200.537	759.381
BIOCONCEPTVEC-FASTTEXT	379.182	1564.78	192.904	904.184	192.436	807.932
BIOCONCEPTVEC-GLOVE	417.415	1192.2	211.46	867.536	197.118	691.864
BIOCONCEPTVEC-SKIP-GRAM	422.803	1360.83	207.903	837.176	182.494	742.744
BLAST	464.435	1201.28	232.226	1128.62	213.4	989.032
CPC-PROT	373.083	1115.02	216.18	933.151	203.338	788.861
ESM2	406.407	1073.5	232.393	719.151	201.137	675.865
ESMB1	414.536	1127.66	232.919	893.565	218.794	786.373
FROGS-ARCHS4	34.6727	1262.12	194.296	1066.81	191.458	999.552
GENE2VEC	292.912	815.064	210.116	1075.51	198.143	931.47
GENEPT-ADA	386.848	2591.83	219.379	2623.42	195.171	2193.76
GENEPT-MODEL3	409.356	2791.11	224.081	2743.44	211.871	2397.61
GF-12L30M	462.745	1335.26	215.18	877.055	187.611	798.237
GF-12L95M	363.74	1040.81	198.306	805.898	198.5	749.697
GF-12L95MCANCER	384.989	957.736	194.291	802.508	193.163	701.429
GF-20L95M	346.943	1023.51	189.025	814.471	188.667	715.084
GF-6L30M	297.312	1130.41	196.094	958.65	196.568	834.47
HMMER	551.884	1160.05	243.095	1117.78	217.055	887.781
KSEP	484.968	957.07	226.868	932.033	200.268	751.806
LEARNED-VEC	275.112	870.833	216.207	944.244	202.4	705.689
MASHUP	424.663	1307.9	200.055	973.326	198.474	814.153
MUT2VEC	340.057	754.559	217.16	955.517	201.572	741.594
NODE2VEC	454.023	1217.07	244.807	847.411	198.074	784.764
PFAM	316.279	331.801	236.876	1205.43	213.815	884.374
PPI-RAW	206.195	610.635	202.623	887.315	202.364	795.438
PROTVEC	314.497	867.528	213.356	932.459	186.597	755.46
SCGPT-HUMAN	344.605	4159.91	202.312	3615.73	186.685	3253.17
SCGPT-PANCANCER	415.334	4995.52	204.233	3900.67	189.087	3481.96
SEQVEC	428.845	813.981	226.465	765.077	191.854	645.618
T5	433.621	826.269	217.524	1112.92	218.326	971.047
TCGA-EMBEDDING	425.222	824.48	217.96	795.991	191.211	674.86
UNIREP	405.351	1092.83	240.718	832.272	202.289	727.742
XLNET	420.102	912.882	225.32	734.325	195.87	630.841
