## Supplementary Table 2 for "Benchmarking gene embeddings from sequence, expression, network, and text models for functional prediction tasks"

### Sheet: single
task	property	sum_sq	df	F	PR(>F)	ratio
GO	construction algo	0.024764	5	3.89045	0.009574	0.202073
GO	data type	0.065489	5	10.2884	1.9e-05	0.534385
GO	dimension	0.00047	2	0.184782	0.832411	0.003839
OMIM	construction algo	0.02194	5	5.08214	0.00237988	0.198503
OMIM	data type	0.066536	5	15.4127	6.01885e-07	0.602005
OMIM	dimension	0.000464	2	0.268671	0.766574	0.004198

### Sheet: paired
task	joining operation	property	sum_sq	df	F	PR(>F)	ratio
SL	sum	algo	0.108263	5	4.27305	0.006036	0.255439
SL	sum	data type	0.177254	5	6.99609	0.000328	0.41822
SL	sum	dimension	0.011632	2	1.14781	0.333493	0.027446
SL	product	algo	0.144159	5	7.91823	0.000139	0.320328
SL	product	data type	0.202861	5	11.1426	1e-05	0.450767
SL	product	dimension	0.011985	2	1.64576	0.213081	0.026631
SL	concat	algo	0.036802	5	1.58013	0.202089	0.129427
SL	concat	data type	0.127288	5	5.4653	0.001563	0.447657
SL	concat	dimension	0.003802	2	0.408073	0.66928	0.01337
NG	sum	algo	0.035088	5	3.32889	0.019324	0.207399
NG	sum	data type	0.074419	5	7.0603	0.000308	0.439876
NG	sum	dimension	0.006972	2	1.65368	0.211597	0.041211
NG	product	algo	0.024878	5	1.98659	0.115591	0.140542
NG	product	data type	0.085711	5	6.8443	0.00038	0.484204
NG	product	dimension	0.00381	2	0.76067	0.477867	0.021526
NG	concat	algo	0.030383	5	3.89431	0.009529	0.188768
NG	concat	data type	0.08122	5	10.4104	1.7e-05	0.50462
NG	concat	dimension	0.010341	2	3.31362	0.052904	0.064248
TF	sum	algo	0.035898	5	3.33978	0.019057	0.107901
TF	sum	data type	0.237446	5	22.091	1.9427e-08	0.713713
TF	sum	dimension	0.005605	2	1.30365	0.289368	0.016847
TF	product	algo	0.168633	5	10.9848	1.1267e-05	0.287105
TF	product	data type	0.337038	5	21.9548	2.06584e-08	0.573822
TF	product	dimension	0.004928	2	0.802515	0.459413	0.00839
TF	concat	algo	0.030006	5	2.58637	0.0511268	0.095649
TF	concat	data type	0.21824	5	18.8109	9.33812e-08	0.695668
TF	concat	dimension	0.007458	2	1.60703	0.220512	0.023772

### Sheet: gene set
task	property	sum_sq	df	F	PR(>F)	ratio
KEGG-GO	algo	21.8415	5	0.322899	0.894419	0.02889
KEGG-GO	data type	246.358	5	3.64209	0.013013	0.325862
KEGG-GO	dimension	149.61	2	5.52948	0.01027	0.197892
disease-tissue	algo	0.006141	5	0.783017	0.571506	0.054097
disease-tissue	data type	0.042745	5	5.45023	0.001589	0.376543
disease-tissue	dimension	0.025419	2	8.10289	0.001938	0.223923
